# IL-22 promotes genesis of small intestinal secretory cells that protect against cholera in mice

**DOI:** 10.1101/2025.09.12.675873

**Authors:** Masataka Suzuki, Yuko Hasegawa, Hailong Zhang, Zhu Liang, Guodong Tie, Ramesh A. Shivdasani, Matthew K. Waldor

**Author notes:** Department of Molecular Biology and Genetics, Cornell University, Ithaca, NY, 14853. Department of Pharmacology and Immunology, Medical University of South Carolina, Charleston, SC, 29425, USA.

## Abstract

The diarrheal disease cholera remains a global threat, but there is limited knowledge of the innate immune defenses in the small intestine that protect against the causative agent, *Vibrio cholerae*. Here, single-cell RNA-sequencing of epithelial and immune cells mapped gene expression patterns in the infant mouse small intestine and revealed changes in response to *V. cholerae* infection and prophylactic treatment with an IL22 Fc-fusion protein. Infection increased the abundance of an enterocyte subtype with high expression of defense-associated functions and stimulated production of IL22, a cytokine linked to epithelial integrity, from group 3 innate lymphoid cells. Administration of IL22Fc increased production of vibriocidal Reg3β from enterocytes and the abundance of secretory lineage and Muc2-producing goblet cells, which secreted mucus into the intestinal crypts, impairing *V. cholerae* association with the epithelium. These IL22-mediated responses limited *V. cholerae* intestinal colonization and protected mice from diarrhea and death. Our findings suggest enterocyte specialization in mucosal defense.

**Summary:** Single cell studies uncovered specialization of epithelial cells in intestinal defense. The epithelial cell-targeting cytokine IL22 protected mice from cholera by promoting the genesis of mucus secreting cells.
