## Supplementary Table 4 for "IL-22 promotes genesis of small intestinal secretory cells that protect against cholera in mice"

### Sheet: Sheet1
gene	chromosome	p_val.de	p_val_adj.de	avg_log2FC.de	pct.Infected.prox	pct.Uninfected.prox	cluster
Ubb	chr11	1.479e-113	3.0281e-109	1.2146	0.998	0.972	0_B-cell
Xist	chrX	8.85578e-71	1.81313e-66	-1.40898	0.485	0.953	0_B-cell
Ddx3y	chrY	3.57316e-58	7.31568e-54	8.93842	0.369	0	0_B-cell
Uty	chrY	3.77174e-58	7.72227e-54	9.15244	0.369	0	0_B-cell
Tsix	chrX	7.05148e-31	1.44372e-26	-2.02141	0.115	0.412	0_B-cell
Eif2s3y	chrY	2.28207e-30	4.67231e-26	7.63391	0.204	0	0_B-cell
Snx8	chr5	3.21285e-27	6.578e-23	-1.02477	0.668	0.827	0_B-cell
Bcar3	chr3	1.56142e-25	3.19686e-21	-1.10868	0.737	0.858	0_B-cell
Taco1	chr11	1.41053e-22	2.88793e-18	-1.55815	0.16	0.413	0_B-cell
mt-Nd6	chrM	2.91383e-22	5.96578e-18	-1.0837	0.337	0.607	0_B-cell
2025-03-01	NA	1.54096e-18	3.15496e-14	-1.25126	0.405	0.621	0_B-cell
Fchsd2	chr7	7.79741e-15	1.59644e-10	-1.10001	0.478	0.657	0_B-cell
Gm15987	chr6	1.67362e-14	3.42657e-10	-1.11976	0.347	0.542	0_B-cell
Lrp1b	chr2	1.95259e-14	3.99773e-10	-2.47627	0.027	0.157	0_B-cell
Edrf1	chr7	1.08821e-13	2.228e-09	-1.08657	0.282	0.469	0_B-cell
Kdm5d	chrY	2.74587e-12	5.6219e-08	4.92079	0.086	0.002	0_B-cell
St7	chr6	6.39264e-12	1.30883e-07	-1.34721	0.232	0.405	0_B-cell
Zc3h12d	chr10	1.03479e-11	2.11863e-07	-1.30428	0.129	0.289	0_B-cell
Slc15a3	chr19	1.39917e-11	2.86465e-07	-1.28596	0.115	0.272	0_B-cell
Dgat1	chr15	3.15267e-11	6.45478e-07	-1.1174	0.117	0.275	0_B-cell
Hist1h1e	NA	4.70166e-11	9.62617e-07	-1.01513	0.167	0.334	0_B-cell
Naa16	chr14	8.09321e-11	1.657e-06	-1.00385	0.263	0.427	0_B-cell
Tmed8	chr12	1.01455e-10	2.0772e-06	-1.14048	0.177	0.336	0_B-cell
Ciita	chr16	1.12274e-10	2.2987e-06	-1.16326	0.21	0.37	0_B-cell
Cacnb2	chr2	2.72992e-10	5.58924e-06	-1.33488	0.17	0.322	0_B-cell
Med23	chr10	3.34175e-10	6.84191e-06	-1.02022	0.187	0.346	0_B-cell
Ubb	chr11	1.41525e-58	2.89758e-54	1.11128	1	0.987	1_CD4+ T-cell
Uty	chrY	4.08397e-33	8.36152e-29	7.47624	0.323	0.003	1_CD4+ T-cell
Ddx3y	chrY	3.91831e-32	8.02236e-28	7.91775	0.309	0	1_CD4+ T-cell
Prkcq	chr2	1.83898e-23	3.76512e-19	-1.1792	0.728	0.899	1_CD4+ T-cell
mt-Nd6	chrM	1.77237e-18	3.62875e-14	-1.33568	0.28	0.588	1_CD4+ T-cell
Eif2s3y	chrY	1.94704e-16	3.98638e-12	6.7363	0.161	0	1_CD4+ T-cell
Abtb2	chr2	2.26008e-14	4.62729e-10	-1.1024	0.671	0.778	1_CD4+ T-cell
Cd84	chr1	9.19506e-13	1.8826e-08	-1.36868	0.224	0.461	1_CD4+ T-cell
Tsix	chrX	1.21249e-12	2.48244e-08	-1.52774	0.144	0.371	1_CD4+ T-cell
Slc49a4	chr16	1.3867e-11	2.83913e-07	-1.10043	0.357	0.58	1_CD4+ T-cell
Nol10	chr12	2.52007e-11	5.15958e-07	-1.00885	0.388	0.603	1_CD4+ T-cell
Bcl2	chr1	6.04826e-11	1.23832e-06	-1.0414	0.501	0.691	1_CD4+ T-cell
Ubb	chr11	3.6975e-84	7.57027e-80	1.07873	1	0.976	2_B-cell
Xist	chrX	4.54013e-64	9.29546e-60	-1.57156	0.445	0.958	2_B-cell
Ddx3y	chrY	9.95391e-45	2.03796e-40	8.31508	0.358	0	2_B-cell
Uty	chrY	1.15321e-40	2.36109e-36	8.39525	0.33	0	2_B-cell
mt-Nd6	chrM	1.74176e-34	3.56608e-30	-1.7703	0.259	0.635	2_B-cell
Bcar3	chr3	3.97449e-28	8.13736e-24	-1.14847	0.757	0.899	2_B-cell
Gm26917	NA	7.7906e-27	1.59505e-22	-1.10789	0.498	0.792	2_B-cell
Eif2s3y	chrY	2.58204e-25	5.28647e-21	7.1858	0.212	0	2_B-cell
Tsix	chrX	2.63244e-22	5.38965e-18	-2.06505	0.111	0.385	2_B-cell
Ercc6	chr14	7.09338e-20	1.4523e-15	-1.02878	0.473	0.722	2_B-cell
Gm15987	chr6	5.60281e-19	1.14712e-14	-1.28778	0.347	0.613	2_B-cell
Rubcnl	chr14	3.05019e-16	6.24496e-12	-1.05269	0.341	0.6	2_B-cell
Ciita	chr16	3.0611e-16	6.26729e-12	-1.34049	0.294	0.534	2_B-cell
St7	chr6	6.34445e-16	1.29896e-11	-1.57371	0.254	0.495	2_B-cell
Zfp407	chr18	2.96419e-15	6.06887e-11	-1.00596	0.491	0.707	2_B-cell
Fchsd2	chr7	1.21028e-14	2.47794e-10	-1.09411	0.524	0.72	2_B-cell
Kdm5d	chrY	4.8058e-13	9.83939e-09	5.89851	0.108	0	2_B-cell
Tmed8	chr12	5.94453e-13	1.21708e-08	-1.10612	0.188	0.407	2_B-cell
Taf2	chr15	2.39956e-12	4.91287e-08	-1.14596	0.237	0.446	2_B-cell
Mbp	chr18	2.80056e-12	5.73387e-08	-1.2387	0.204	0.407	2_B-cell
Ttc37	chr13	5.3585e-12	1.0971e-07	-1.33205	0.153	0.346	2_B-cell
Cd180	chr13	5.60393e-12	1.14735e-07	-1.09157	0.261	0.473	2_B-cell
Lrp1b	chr2	8.10198e-12	1.6588e-07	-2.82848	0.022	0.149	2_B-cell
Ice1	chr13	9.04804e-12	1.8525e-07	-1.09375	0.206	0.414	2_B-cell
Ddhd1	chr14	2.5288e-11	5.17747e-07	-1.00153	0.338	0.527	2_B-cell
Ptcd3	chr6	7.72497e-11	1.58161e-06	-1.09431	0.235	0.429	2_B-cell
2025-03-01	NA	9.0137e-11	1.84546e-06	-1.16626	0.389	0.558	2_B-cell
Hist1h1e	NA	1.06294e-10	2.17626e-06	-1.17507	0.184	0.374	2_B-cell
Uspl1	chr5	1.15645e-10	2.36771e-06	-1.24863	0.155	0.337	2_B-cell
Cacnb2	chr2	1.7652e-10	3.61407e-06	-1.6965	0.181	0.354	2_B-cell
Gnptab	chr10	1.93774e-10	3.96733e-06	-1.22589	0.235	0.42	2_B-cell
Lrrc4	chr6	2.0531e-10	4.20351e-06	-1.55944	0.097	0.256	2_B-cell
Stx7	chr10	2.09025e-10	4.27958e-06	-1.01459	0.279	0.468	2_B-cell
Hpgds	chr6	2.57484e-10	5.27174e-06	-1.03271	0.301	0.492	2_B-cell
Wdr3	chr3	3.01335e-10	6.16954e-06	-1.15945	0.168	0.348	2_B-cell
Ubb	chr11	2.53031e-76	5.18056e-72	1.22376	0.998	0.983	3_B-cell
Xist	chrX	2.23101e-47	4.56776e-43	-1.38104	0.452	0.939	3_B-cell
Ddx3y	chrY	7.67672e-45	1.57173e-40	8.52945	0.392	0	3_B-cell
Uty	chrY	9.67904e-41	1.98169e-36	8.46637	0.361	0	3_B-cell
Eif2s3y	chrY	4.68997e-30	9.60224e-26	7.52171	0.274	0	3_B-cell
Tsix	chrX	4.21107e-21	8.62174e-17	-2.26537	0.106	0.377	3_B-cell
Snx8	chr5	4.84232e-20	9.91417e-16	-1.13674	0.603	0.793	3_B-cell
Lrrc8c	chr5	2.08103e-16	4.2607e-12	-1.03465	0.594	0.752	3_B-cell
mt-Nd6	chrM	2.12541e-16	4.35156e-12	-1.1383	0.351	0.611	3_B-cell
Spopl	chr2	6.78638e-13	1.38944e-08	-1.06475	0.389	0.601	3_B-cell
Taco1	chr11	7.45285e-12	1.5259e-07	-1.22489	0.212	0.421	3_B-cell
Grpel2	chr18	9.45427e-12	1.93567e-07	-1.16467	0.224	0.436	3_B-cell
Polr2j	chr5	5.04613e-11	1.03314e-06	1.0959	0.435	0.229	3_B-cell
Adamts6	chr13	8.01398e-11	1.64078e-06	-1.19965	0.387	0.574	3_B-cell
Hsph1	chr5	2.58058e-10	5.28347e-06	-1.33134	0.13	0.314	3_B-cell
Kdm5d	chrY	3.664e-10	7.50168e-06	5.62641	0.091	0	3_B-cell
Ubb	chr11	9.26089e-49	1.89607e-44	1.12757	1	0.975	4_CD4+ T-cell
Ddx3y	chrY	3.28644e-26	6.72867e-22	7.47964	0.336	0	4_CD4+ T-cell
Macf1	chr4	3.97886e-26	8.14632e-22	-1.19233	0.68	0.919	4_CD4+ T-cell
Uty	chrY	6.64923e-26	1.36136e-21	6.90146	0.34	0.004	4_CD4+ T-cell
Lncpint	chr6	5.45983e-22	1.11785e-17	-1.06499	0.874	0.968	4_CD4+ T-cell
Xist	chrX	6.28734e-22	1.28727e-17	-1.16167	0.51	0.901	4_CD4+ T-cell
Scml4	chr10	5.73269e-21	1.17371e-16	-1.46365	0.66	0.905	4_CD4+ T-cell
Zcchc7	chr4	8.55481e-21	1.75151e-16	-1.11748	0.7	0.901	4_CD4+ T-cell
Maml2	chr9	1.80803e-20	3.70175e-16	-1.24478	0.743	0.926	4_CD4+ T-cell
Ripor2	chr13	7.6636e-17	1.56905e-12	-1.10711	0.783	0.877	4_CD4+ T-cell
Rnf19a	chr15	1.2513e-16	2.56191e-12	-1.03818	0.684	0.887	4_CD4+ T-cell
Gpr183	chr14	4.23675e-15	8.67433e-11	-1.71589	0.198	0.525	4_CD4+ T-cell
Eif2s3y	chrY	1.62729e-14	3.33171e-10	6.27528	0.19	0	4_CD4+ T-cell
Kdm6a	chrX	4.18333e-14	8.56494e-10	-1.01266	0.68	0.859	4_CD4+ T-cell
Prkcq	chr2	4.25405e-14	8.70974e-10	-1.06182	0.648	0.824	4_CD4+ T-cell
mt-Nd6	chrM	8.27833e-14	1.69491e-09	-1.53032	0.213	0.514	4_CD4+ T-cell
Tm9sf2	chr14	1.58884e-13	3.25298e-09	-1.01954	0.455	0.764	4_CD4+ T-cell
Dnm1l	chr16	2.38914e-13	4.89152e-09	-1.07717	0.395	0.687	4_CD4+ T-cell
Acsl4	chrX	1.57616e-12	3.22703e-08	-1.16934	0.502	0.732	4_CD4+ T-cell
Slc9a9	chr9	1.09515e-11	2.24221e-07	-1.10568	0.522	0.722	4_CD4+ T-cell
Tsix	chrX	3.70108e-11	7.57758e-07	-1.99763	0.099	0.335	4_CD4+ T-cell
Rasgrp1	chr2	7.31789e-11	1.49827e-06	-1.14445	0.281	0.56	4_CD4+ T-cell
Jun	chr4	1.75114e-10	3.58528e-06	-2.80628	0.075	0.285	4_CD4+ T-cell
Ptcd3	chr6	2.04437e-10	4.18565e-06	-1.19679	0.241	0.504	4_CD4+ T-cell
Ercc6	chr14	3.35805e-10	6.87528e-06	-1.2217	0.285	0.528	4_CD4+ T-cell
Ubb	chr11	3.51267e-49	7.19184e-45	1.07072	0.992	0.982	5_B-cell
Xist	chrX	1.71522e-48	3.51175e-44	-1.49803	0.469	0.966	5_B-cell
Ddx3y	chrY	2.6285e-44	5.38158e-40	8.29549	0.416	0	5_B-cell
Uty	chrY	1.66395e-40	3.40678e-36	8.57789	0.385	0	5_B-cell
Eif2s3y	chrY	2.47961e-25	5.07676e-21	7.29549	0.251	0	5_B-cell
Tsix	chrX	5.43005e-22	1.11175e-17	-2.12695	0.12	0.434	5_B-cell
mt-Nd6	chrM	5.08335e-17	1.04077e-12	-1.20099	0.318	0.605	5_B-cell
Lrmp	chr6	9.35813e-16	1.91598e-11	-1.07473	0.598	0.797	5_B-cell
Prmt3	chr7	2.20524e-13	4.515e-09	-1.12265	0.439	0.647	5_B-cell
Taco1	chr11	9.97953e-13	2.04321e-08	-1.25744	0.223	0.466	5_B-cell
Samsn1	chr16	1.18357e-11	2.42324e-07	-1.02352	0.556	0.737	5_B-cell
Noc3l	chr19	4.29692e-11	8.79751e-07	-1.29899	0.184	0.4	5_B-cell
Snx25	chr8	6.33964e-11	1.29798e-06	-1.04341	0.399	0.616	5_B-cell
St7	chr6	1.0872e-10	2.22593e-06	-1.42119	0.31	0.518	5_B-cell
Kdm5d	chrY	2.41347e-10	4.94134e-06	5.6096	0.101	0	5_B-cell
Pus7	chr5	4.57564e-10	9.36816e-06	-1.00733	0.288	0.508	5_B-cell
Ddx3y	chrY	1.27012e-75	2.60045e-71	9.79303	0.581	0	6_ILC3
Xist	chrX	2.2644e-75	4.63612e-71	-1.98133	0.35	0.993	6_ILC3
Uty	chrY	2.97048e-72	6.08176e-68	10.2163	0.56	0	6_ILC3
Ubb	chr11	7.62047e-64	1.56022e-59	1.05691	0.997	0.991	6_ILC3
Eif5a	chr11	5.17065e-43	1.05864e-38	1.22045	0.973	0.889	6_ILC3
Eif2s3y	chrY	1.47945e-34	3.02903e-30	7.7642	0.293	0	6_ILC3
Kdm6a	chrX	4.26442e-28	8.73098e-24	-1.11664	0.668	0.894	6_ILC3
Tsix	chrX	4.58644e-26	9.39028e-22	-2.53122	0.078	0.417	6_ILC3
Utrn	chr10	4.44433e-25	9.09931e-21	-1.01944	0.751	0.907	6_ILC3
Zbtb16	chr9	2.02051e-24	4.13679e-20	-1.16823	0.638	0.876	6_ILC3
Ahnak	chr19	7.90721e-21	1.61892e-16	-1.16835	0.527	0.78	6_ILC3
mt-Atp8	chrM	1.10224e-20	2.25672e-16	-1.34482	0.311	0.621	6_ILC3
Tox	chr4	1.221e-20	2.49987e-16	-1.23767	0.772	0.914	6_ILC3
Zbtb20	chr16	1.23037e-18	2.51905e-14	-1.02704	0.668	0.874	6_ILC3
Tnik	chr3	1.77389e-18	3.63187e-14	-1.04889	0.677	0.851	6_ILC3
Nme1	chr11	3.16167e-18	6.4732e-14	1.04963	0.763	0.576	6_ILC3
Gadd45b	chr10	1.49038e-13	3.0514e-09	1.05946	0.787	0.645	6_ILC3
Dnm1l	chr16	5.69527e-13	1.16605e-08	-1.04562	0.356	0.599	6_ILC3
Zbtb10	chr3	6.56841e-13	1.34482e-08	-1.01443	0.38	0.616	6_ILC3
Unkl	chr17	8.992e-13	1.84102e-08	-1.29766	0.177	0.415	6_ILC3
Kdm5d	chrY	1.16326e-12	2.38165e-08	5.1612	0.114	0.002	6_ILC3
Ttc28	chr5	3.98049e-12	8.14965e-08	-1.09707	0.458	0.661	6_ILC3
Itsn1	chr16	8.11586e-12	1.66164e-07	-1.39704	0.323	0.537	6_ILC3
Kat6b	chr14	1.52472e-11	3.12171e-07	-1.12966	0.308	0.53	6_ILC3
Maml3	chr3	1.23907e-10	2.53688e-06	-1.30091	0.359	0.548	6_ILC3
Il22	chr10	4.84571e-10	9.92112e-06	2.00699	0.731	0.647	6_ILC3
Ubb	chr11	4.43361e-23	9.07738e-19	1.0696	0.993	0.972	7_CD8+ T-cell
Xist	chrX	6.20846e-15	1.27112e-10	-1.12516	0.531	0.937	7_CD8+ T-cell
Uty	chrY	6.61211e-14	1.35376e-09	7.02689	0.333	0	7_CD8+ T-cell
Ddx3y	chrY	1.41082e-11	2.88852e-07	6.44193	0.279	0	7_CD8+ T-cell
Eif2s3y	chrY	9.84444e-11	2.01555e-06	6.25386	0.259	0	7_CD8+ T-cell
Ddx3y	chrY	1.04103e-67	2.13141e-63	9.67651	0.594	0	8_ILC2
Xist	chrX	1.62626e-63	3.32961e-59	-1.72668	0.346	0.984	8_ILC2
Uty	chrY	5.52976e-63	1.13216e-58	9.82167	0.561	0	8_ILC2
Eif2s3y	chrY	1.54411e-30	3.16142e-26	7.53505	0.302	0	8_ILC2
Tsix	chrX	8.10416e-26	1.65925e-21	-1.84563	0.15	0.516	8_ILC2
Ptprc	chr1	1.6633e-22	3.40543e-18	-1.00465	0.812	0.92	8_ILC2
mt-Nd6	chrM	6.9987e-18	1.43291e-13	-1.21221	0.316	0.62	8_ILC2
Chn2	chr6	1.52445e-15	3.12117e-11	-1.25004	0.275	0.548	8_ILC2
Taco1	chr11	1.3618e-13	2.78815e-09	-1.25384	0.213	0.465	8_ILC2
Kdm5d	chrY	1.64977e-12	3.37773e-08	6.13578	0.125	0	8_ILC2
Tgfbr2	chr9	8.86852e-11	1.81574e-06	-1.07666	0.422	0.628	8_ILC2
Rps2	chr17	6.22196e-66	1.27388e-61	1.04195	1	1	9_Gamma-delta T-cell
Uty	chrY	4.57315e-65	9.36306e-61	10.3608	0.604	0	9_Gamma-delta T-cell
Ddx3y	chrY	2.07946e-60	4.25748e-56	9.32594	0.568	0	9_Gamma-delta T-cell
Xist	chrX	3.53885e-54	7.24543e-50	-1.8736	0.332	0.987	9_Gamma-delta T-cell
Ubb	chr11	1.98741e-42	4.06903e-38	1.07191	1	0.979	9_Gamma-delta T-cell
Nme2	chr11	1.10074e-36	2.25365e-32	1.25569	0.956	0.824	9_Gamma-delta T-cell
Eif5a	chr11	1.06483e-35	2.18013e-31	1.24162	0.972	0.885	9_Gamma-delta T-cell
Eif2s3y	chrY	2.34985e-32	4.81108e-28	7.63639	0.328	0	9_Gamma-delta T-cell
Zbtb16	chr9	7.90605e-26	1.61868e-21	-1.02962	0.908	0.992	9_Gamma-delta T-cell
Ahnak	chr19	9.23941e-25	1.89168e-20	-1.29799	0.6	0.896	9_Gamma-delta T-cell
Gm26740	chr10	5.44576e-24	1.11497e-19	-1.02832	0.88	0.968	9_Gamma-delta T-cell
Nme1	chr11	8.26328e-24	1.69182e-19	1.34398	0.804	0.545	9_Gamma-delta T-cell
Macf1	chr4	6.85565e-23	1.40363e-18	-1.11459	0.668	0.904	9_Gamma-delta T-cell
Arhgap15	chr2	8.36257e-23	1.71215e-18	-1.03577	0.888	0.965	9_Gamma-delta T-cell
Tsix	chrX	4.9127e-21	1.00583e-16	-2.43171	0.08	0.433	9_Gamma-delta T-cell
Ptprc	chr1	1.79019e-20	3.66524e-16	-1.00831	0.812	0.947	9_Gamma-delta T-cell
Ankrd44	chr1	3.63622e-19	7.44479e-15	-1.0846	0.816	0.952	9_Gamma-delta T-cell
Kdm6a	chrX	2.59649e-18	5.31605e-14	-1.00611	0.656	0.904	9_Gamma-delta T-cell
Gm26917	NA	7.57588e-17	1.55108e-12	-1.00168	0.56	0.813	9_Gamma-delta T-cell
Plxnc1	chr10	7.9322e-17	1.62404e-12	-1.09857	0.712	0.866	9_Gamma-delta T-cell
Lsm4	chr8	3.18231e-16	6.51546e-12	1.00257	0.792	0.594	9_Gamma-delta T-cell
mt-Nd6	chrM	2.76187e-15	5.65464e-11	-1.18846	0.316	0.631	9_Gamma-delta T-cell
Ppp1r14b	chr19	2.28925e-14	4.68702e-10	1.16231	0.712	0.497	9_Gamma-delta T-cell
Arhgap26	chr18	1.31405e-13	2.69039e-09	-1.0141	0.66	0.845	9_Gamma-delta T-cell
Arhgap26	chr18	1.31405e-13	2.69039e-09	-1.0141	0.66	0.845	9_Gamma-delta T-cell
Kdm5d	chrY	5.54427e-13	1.13513e-08	4.45558	0.148	0.005	9_Gamma-delta T-cell
Aprt	chr8	9.34853e-13	1.91402e-08	1.04812	0.712	0.529	9_Gamma-delta T-cell
Il17f	chr1	1.21057e-12	2.47852e-08	2.00334	0.324	0.099	9_Gamma-delta T-cell
Cyb5a	chr18	1.35878e-12	2.78198e-08	1.05792	0.704	0.492	9_Gamma-delta T-cell
Mef2a	chr7	2.27258e-12	4.65288e-08	-1.00009	0.572	0.765	9_Gamma-delta T-cell
Pim2	chrX	2.51164e-12	5.14232e-08	1.41996	0.5	0.241	9_Gamma-delta T-cell
Tnks	chr8	6.25592e-12	1.28084e-07	-1.01438	0.492	0.693	9_Gamma-delta T-cell
Il17a	chr1	7.14343e-12	1.46255e-07	1.97331	0.568	0.337	9_Gamma-delta T-cell
Avpi1	chr19	1.47027e-11	3.01024e-07	1.00828	0.704	0.476	9_Gamma-delta T-cell
Dnajc13	chr9	1.06721e-10	2.185e-06	-1.06718	0.32	0.57	9_Gamma-delta T-cell
Zbtb10	chr3	1.91724e-10	3.92537e-06	-1.08812	0.36	0.607	9_Gamma-delta T-cell
Sorl1	chr9	4.21814e-10	8.63621e-06	-1.1784	0.344	0.578	9_Gamma-delta T-cell
Uty	chrY	1.23879e-40	2.53629e-36	8.68674	0.541	0	10_B-cell
Ndufb5	chr3	1.02711e-31	2.10291e-27	2.90515	0.548	0.037	10_B-cell
Xist	chrX	1.9449e-28	3.98198e-24	-1.74849	0.76	0.959	10_B-cell
Atp5o	chr16	3.28134e-28	6.71821e-24	3.0476	0.568	0.074	10_B-cell
Atp5o	chr16	3.28134e-28	6.71821e-24	3.0476	0.568	0.074	10_B-cell
Rps2	chr17	8.48213e-28	1.73663e-23	1.2454	0.986	0.97	10_B-cell
Ddx3y	chrY	3.57174e-27	7.31279e-23	8.14025	0.377	0	10_B-cell
Pgls	chr8	3.76199e-24	7.7023e-20	2.13625	0.548	0.074	10_B-cell
mt-Atp8	chrM	8.24303e-24	1.68768e-19	-1.93505	0.205	0.786	10_B-cell
Ndufb9	chr15	7.51578e-22	1.53878e-17	2.38107	0.466	0.055	10_B-cell
Atp5g1	chr11	1.48692e-21	3.04431e-17	2.04288	0.555	0.103	10_B-cell
Fis1	chr5	1.51476e-21	3.10132e-17	2.00989	0.527	0.081	10_B-cell
Ly6d	chr15	1.23463e-20	2.52777e-16	1.54683	0.658	0.162	10_B-cell
Tspo	chr15	1.85716e-20	3.80234e-16	1.94544	0.459	0.059	10_B-cell
Uqcrfs1	chr13	3.062e-20	6.26914e-16	1.86585	0.479	0.066	10_B-cell
Selenof	chr3	3.53082e-20	7.229e-16	1.62929	0.479	0.066	10_B-cell
Nme1	chr11	6.52829e-20	1.3366e-15	1.95575	0.616	0.166	10_B-cell
Scp2	chr4	8.2199e-20	1.68294e-15	2.47729	0.445	0.063	10_B-cell
Taldo1	chr7	9.45301e-20	1.93541e-15	2.32973	0.466	0.07	10_B-cell
Actb	chr5	1.05077e-19	2.15135e-15	1.06042	0.979	0.989	10_B-cell
Hmgn1	chr16	1.40964e-19	2.8861e-15	2.04207	0.473	0.074	10_B-cell
Rpl13a	chr7	3.36339e-19	6.88621e-15	1.02526	0.959	0.985	10_B-cell
Rtraf	chr14	7.79847e-19	1.59666e-14	2.01097	0.411	0.048	10_B-cell
Psme2	chr14	1.13207e-18	2.31781e-14	2.01631	0.418	0.052	10_B-cell
Magoh	chr4	2.33238e-18	4.77532e-14	1.68797	0.507	0.1	10_B-cell
Psmb3	chr11	4.28939e-18	8.78209e-14	1.64641	0.541	0.122	10_B-cell
Ndufb8	chr19	7.47295e-18	1.53001e-13	2.51248	0.397	0.052	10_B-cell
Ndufb10	chr17	1.41383e-17	2.89468e-13	1.95944	0.411	0.055	10_B-cell
Sin3b	chr8	1.69341e-17	3.4671e-13	1.71012	0.486	0.092	10_B-cell
Arl5c	chr11	1.83749e-17	3.76209e-13	1.66132	0.568	0.137	10_B-cell
Rabac1	chr7	3.01486e-17	6.17263e-13	2.03368	0.384	0.048	10_B-cell
Psmd8	chr7	3.79816e-17	7.77634e-13	1.62197	0.507	0.103	10_B-cell
Rgs10	chr7	5.05042e-17	1.03402e-12	2.93672	0.329	0.03	10_B-cell
Uqcrb	chr13	5.17095e-17	1.0587e-12	2.10463	0.39	0.052	10_B-cell
Psmb8	chr17	5.25064e-17	1.07502e-12	1.26227	0.486	0.089	10_B-cell
Fth1	chr19	7.44594e-17	1.52448e-12	1.03023	1	0.996	10_B-cell
Rps9	chr7	1.35978e-16	2.78401e-12	1.04422	0.959	0.982	10_B-cell
Psmb6	chr11	1.62809e-16	3.33336e-12	1.81215	0.377	0.048	10_B-cell
Cstb	chr10	1.83757e-16	3.76223e-12	2.39482	0.342	0.037	10_B-cell
Bcl2a1b	chr9	1.84149e-16	3.77026e-12	1.19951	0.418	0.063	10_B-cell
Cirbp	chr10	1.8987e-16	3.88739e-12	1.29647	0.658	0.203	10_B-cell
Lsm4	chr8	2.24927e-16	4.60515e-12	1.25489	0.61	0.166	10_B-cell
mt-Nd6	chrM	3.34562e-16	6.84982e-12	-2.00384	0.171	0.605	10_B-cell
Ranbp1	chr16	4.42694e-16	9.06371e-12	1.80561	0.507	0.125	10_B-cell
Tomm22	chr15	6.46487e-16	1.32362e-11	1.91025	0.377	0.052	10_B-cell
Gnb2	chr5	1.79915e-15	3.68358e-11	1.61361	0.473	0.107	10_B-cell
Jpt1	chr11	2.53562e-15	5.19142e-11	1.30352	0.534	0.125	10_B-cell
Ran	chr5	3.46416e-15	7.09252e-11	1.43702	0.678	0.284	10_B-cell
Srp14	chr2	7.15734e-15	1.46539e-10	1.99924	0.356	0.052	10_B-cell
Cebpb	chr2	1.09815e-14	2.24835e-10	1.3634	0.527	0.137	10_B-cell
Reep5	chr18	1.9554e-14	4.00349e-10	1.3959	0.507	0.122	10_B-cell
Sri	chr5	2.58477e-14	5.29207e-10	1.3309	0.555	0.17	10_B-cell
Micos13	chr17	2.6894e-14	5.50628e-10	2.4542	0.301	0.033	10_B-cell
mt-Nd4l	chrM	3.80898e-14	7.7985e-10	-1.26183	0.938	0.948	10_B-cell
Ptprcap	chr19	4.44645e-14	9.10366e-10	1.42418	0.582	0.188	10_B-cell
Emc6	chr11	6.0654e-14	1.24183e-09	1.89232	0.342	0.052	10_B-cell
Rilpl2	chr5	1.00826e-13	2.06431e-09	1.32491	0.521	0.148	10_B-cell
Tmem243	chr5	1.98897e-13	4.07221e-09	1.0482	0.623	0.218	10_B-cell
Taf10	chr7	1.99631e-13	4.08724e-09	1.59494	0.384	0.074	10_B-cell
Park7	chr4	2.54417e-13	5.20894e-09	2.06225	0.329	0.052	10_B-cell
Mdh2	chr5	3.75637e-13	7.6908e-09	1.66644	0.418	0.096	10_B-cell
Pdcd5	chr7	6.75539e-13	1.3831e-08	1.66993	0.363	0.07	10_B-cell
Brk1	chr6	1.05682e-12	2.16373e-08	1.57326	0.418	0.1	10_B-cell
Sys1	chr2	1.10198e-12	2.2562e-08	1.30261	0.473	0.122	10_B-cell
Ndufb11	chrX	1.11627e-12	2.28545e-08	1.09878	0.767	0.402	10_B-cell
H2afv	NA	1.37747e-12	2.82024e-08	1.38765	0.438	0.107	10_B-cell
H2-T23	chr17	1.42403e-12	2.91556e-08	1.07393	0.466	0.114	10_B-cell
Ssr4	chrX	1.50696e-12	3.08535e-08	1.27761	0.644	0.273	10_B-cell
Psmb4	chr3	1.6576e-12	3.39377e-08	1.33711	0.623	0.251	10_B-cell
Dynll1	chr5	2.32604e-12	4.76234e-08	1.29758	0.623	0.255	10_B-cell
Scand1	chr2	2.71552e-12	5.55976e-08	1.1344	0.575	0.218	10_B-cell
Cct5	chr15	3.0822e-12	6.3105e-08	1.49567	0.582	0.236	10_B-cell
Ppp1r14b	chr19	3.31368e-12	6.78443e-08	2.89232	0.247	0.026	10_B-cell
Drap1	chr19	5.71193e-12	1.16946e-07	1.19435	0.397	0.089	10_B-cell
Arf5	chr6	6.1734e-12	1.26394e-07	1.04655	0.774	0.406	10_B-cell
Ppib	chr9	6.57987e-12	1.34716e-07	1.05922	0.685	0.321	10_B-cell
Arpc4	chr6	8.20468e-12	1.67983e-07	1.15171	0.548	0.185	10_B-cell
Mrpl30	chr1	1.16256e-11	2.38022e-07	1.86633	0.26	0.033	10_B-cell
Gimap5	chr6	1.62613e-11	3.32933e-07	1.80986	0.336	0.07	10_B-cell
Abracl	chr10	2.60124e-11	5.32578e-07	1.18284	0.685	0.339	10_B-cell
Use1	chr8	6.30614e-11	1.29112e-06	1.55129	0.363	0.089	10_B-cell
S100a10	chr3	9.80622e-11	2.00772e-06	1.89232	0.226	0.026	10_B-cell
Hilpda	chr6	1.07026e-10	2.19126e-06	1.45711	0.404	0.122	10_B-cell
Eif2s3y	chrY	1.60177e-10	3.27947e-06	6.79922	0.144	0	10_B-cell
Cox6a1	chr5	1.90239e-10	3.89495e-06	1.58691	0.466	0.173	10_B-cell
Lsm12	chr11	2.31629e-10	4.74237e-06	1.06848	0.438	0.125	10_B-cell
Erp29	chr5	3.19257e-10	6.53647e-06	1.0671	0.534	0.185	10_B-cell
Ccdc12	chr9	3.56806e-10	7.30525e-06	1.17148	0.445	0.137	10_B-cell
Ubb	chr11	4.52652e-44	9.26759e-40	1.06401	1	0.996	11_Gamma-delta T-cell
Uty	chrY	7.18005e-41	1.47004e-36	8.90756	0.548	0	11_Gamma-delta T-cell
Xist	chrX	2.14443e-40	4.39051e-36	-1.70816	0.384	0.984	11_Gamma-delta T-cell
Ddx3y	chrY	7.57977e-37	1.55188e-32	8.03596	0.502	0	11_Gamma-delta T-cell
Eif2s3y	chrY	4.20465e-19	8.60861e-15	6.75135	0.279	0	11_Gamma-delta T-cell
Kdm6a	chrX	1.23894e-15	2.5366e-11	-1.03537	0.712	0.884	11_Gamma-delta T-cell
Tsix	chrX	1.82942e-13	3.74556e-09	-2.13623	0.096	0.39	11_Gamma-delta T-cell
Slc9a9	chr9	2.22974e-12	4.56516e-08	-1.00597	0.726	0.888	11_Gamma-delta T-cell
Kdm5d	chrY	3.78332e-10	7.74598e-06	5.65619	0.146	0	11_Gamma-delta T-cell
Ubb	chr11	2.2231e-39	4.55157e-35	1.09262	1	0.99	12_NK
Ddx3y	chrY	3.9002e-31	7.98526e-27	8.02676	0.503	0	12_NK
Xist	chrX	1.96956e-30	4.03248e-26	-1.73503	0.335	0.942	12_NK
Uty	chrY	1.99191e-29	4.07823e-25	7.59802	0.487	0.005	12_NK
Kdm6a	chrX	2.24967e-19	4.60598e-15	-1.15379	0.629	0.938	12_NK
Eif2s3y	chrY	1.05852e-14	2.16722e-10	6.6783	0.254	0	12_NK
Itpr2	chr6	2.38384e-11	4.88067e-07	-1.01289	0.548	0.803	12_NK
Taco1	chr11	5.27719e-11	1.08045e-06	-1.71679	0.137	0.433	12_NK
Xist	chrX	2.17373e-25	4.4505e-21	-1.29773	0.515	1	13_LTi-ILC3
Uty	chrY	7.91938e-24	1.62141e-19	8.91959	0.447	0	13_LTi-ILC3
Ddx3y	chrY	2.2038e-23	4.51207e-19	8.13955	0.439	0	13_LTi-ILC3
Tsix	chrX	3.14467e-13	6.4384e-09	-2.13366	0.136	0.537	13_LTi-ILC3
Pomp	chr5	1.61157e-11	3.29953e-07	1.18827	0.818	0.585	13_LTi-ILC3
Il22	chr10	4.51972e-11	9.25367e-07	1.65567	0.985	0.872	13_LTi-ILC3
Nme2	chr11	1.06829e-10	2.18721e-06	1.2172	0.856	0.697	13_LTi-ILC3
Xist	chrX	6.18457e-30	1.26623e-25	-1.72654	0.503	0.986	14_pDC
Ddx3y	chrY	9.85259e-28	2.01722e-23	7.92808	0.449	0	14_pDC
Uty	chrY	8.62176e-27	1.76522e-22	8.24644	0.435	0	14_pDC
Ubb	chr11	7.86315e-23	1.6099e-18	1.2049	1	0.95	14_pDC
Rps2	chr17	1.1585e-19	2.37192e-15	1.07384	1	0.973	14_pDC
Ftl1	chr7	9.56202e-16	1.95773e-11	1.18391	0.993	0.964	14_pDC
Eif2s3y	chrY	1.76062e-15	3.60468e-11	6.63262	0.259	0	14_pDC
Psmb3	chr11	9.28309e-15	1.90062e-10	1.14529	0.837	0.507	14_pDC
Ndufb9	chr15	9.81539e-15	2.0096e-10	1.30666	0.782	0.43	14_pDC
Jmjd1c	chr10	1.01146e-13	2.07087e-09	-1.06558	0.823	0.959	14_pDC
Gapdh	chr6	5.19037e-13	1.06268e-08	1.01324	0.966	0.873	14_pDC
Pomp	chr5	1.25714e-12	2.57386e-08	1.01438	0.898	0.688	14_pDC
Gnaq	chr19	7.36997e-12	1.50893e-07	-1.04083	0.81	0.946	14_pDC
Ndufb5	chr3	1.11079e-11	2.27423e-07	1.05574	0.789	0.471	14_pDC
Ubr5	chr15	1.39644e-11	2.85906e-07	-1.08162	0.619	0.873	14_pDC
Psmb6	chr11	2.25043e-11	4.60753e-07	1.22643	0.721	0.448	14_pDC
Cirbp	chr10	5.46016e-11	1.11791e-06	1.1387	0.728	0.421	14_pDC
Selenof	chr3	1.20921e-10	2.47573e-06	1.06856	0.769	0.498	14_pDC
Xist	chrX	1.41309e-27	2.89315e-23	-1.45629	0.659	0.994	16_Macrophage
Uty	chrY	2.22417e-26	4.55376e-22	7.01466	0.527	0.006	16_Macrophage
Ddx3y	chrY	5.36091e-22	1.09759e-17	7.7385	0.445	0	16_Macrophage
Arl5c	chr11	3.23533e-21	6.624e-17	2.07931	0.852	0.378	16_Macrophage
Jmjd1c	chr10	1.16303e-15	2.38119e-11	-1.01598	0.989	1	16_Macrophage
Snx24	chr18	3.9519e-14	8.09111e-10	-1.26423	0.747	0.884	16_Macrophage
Dip2c	chr13	1.71398e-13	3.50921e-09	-1.19442	0.67	0.884	16_Macrophage
Myl12b	chr17	2.05901e-13	4.21561e-09	1.40985	0.736	0.341	16_Macrophage
Slc9a9	chr9	2.32302e-13	4.75616e-09	-1.21346	0.731	0.933	16_Macrophage
Acod1	chr14	3.34998e-13	6.85875e-09	1.55496	0.681	0.317	16_Macrophage
Zdhhc14	chr17	7.58279e-13	1.5525e-08	-1.20818	0.802	0.927	16_Macrophage
Atp5o	chr16	1.59563e-12	3.26688e-08	1.93382	0.456	0.104	16_Macrophage
Atp5o	chr16	1.59563e-12	3.26688e-08	1.93382	0.456	0.104	16_Macrophage
Ly6d	chr15	2.74735e-12	5.62492e-08	2.33088	0.308	0.018	16_Macrophage
Lsm4	chr8	4.26009e-12	8.72211e-08	1.15909	0.544	0.159	16_Macrophage
Adgrl3	chr5	1.01245e-11	2.07289e-07	-1.06708	0.885	0.921	16_Macrophage
Magoh	chr4	2.50974e-11	5.13843e-07	1.83634	0.456	0.122	16_Macrophage
Fis1	chr5	3.19271e-11	6.53675e-07	1.29176	0.593	0.232	16_Macrophage
Entpd1	chr19	5.88489e-11	1.20487e-06	-1.13492	0.698	0.89	16_Macrophage
Atp5g1	chr11	8.12884e-11	1.6643e-06	1.32467	0.604	0.244	16_Macrophage
Ltb	chr17	1.02055e-10	2.08948e-06	2.2927	0.39	0.091	16_Macrophage
Uqcrfs1	chr13	1.60496e-10	3.28599e-06	1.53202	0.516	0.183	16_Macrophage
Ptprcap	chr19	1.7758e-10	3.63577e-06	2.23678	0.324	0.049	16_Macrophage
Tns3	chr11	2.02501e-10	4.14601e-06	-1.14888	0.681	0.835	16_Macrophage
Hdac9	chr12	2.8631e-10	5.86191e-06	-1.84999	0.341	0.634	16_Macrophage
Tspo	chr15	3.04158e-10	6.22732e-06	1.72012	0.44	0.122	16_Macrophage
Ndufb5	chr3	3.68914e-10	7.55314e-06	1.23749	0.577	0.226	16_Macrophage
Erh	chr12	4.79319e-10	9.81359e-06	1.5502	0.478	0.159	16_Macrophage
Xist	chrX	8.54044e-30	1.74857e-25	-2.51053	0.24	0.922	17_cDC
Ddx3y	chrY	4.46126e-25	9.13399e-21	7.19276	0.512	0	17_cDC
Ftl1	chr7	6.17769e-24	1.26482e-19	1.10091	1	1	17_cDC
Ubb	chr11	1.08287e-18	2.21707e-14	1.02643	1	0.97	17_cDC
Uty	chrY	1.623e-15	3.32293e-11	6.71277	0.331	0	17_cDC
Prdx2	chr8	1.51358e-13	3.09891e-09	1.02567	0.901	0.784	17_cDC
Nfkbia	chr12	1.54962e-13	3.17269e-09	1.49441	0.843	0.611	17_cDC
Arhgap15	chr2	2.05689e-13	4.21129e-09	-1.05691	0.909	0.964	17_cDC
Itpr1	chr6	4.93645e-13	1.01069e-08	-1.32301	0.769	0.904	17_cDC
Usp15	chr10	6.14299e-13	1.25772e-08	-1.0914	0.769	0.946	17_cDC
Ero1lb	chr13	1.78586e-12	3.65637e-08	-1.20501	0.57	0.85	17_cDC
Mbnl1	chr3	2.08099e-12	4.26062e-08	-1.05148	0.95	0.964	17_cDC
Slc8a1	chr17	1.02951e-11	2.10781e-07	-1.05975	0.843	0.94	17_cDC
Eif2s3y	chrY	2.94664e-11	6.03294e-07	5.89111	0.24	0	17_cDC
2025-03-01	NA	3.60903e-11	7.38913e-07	-1.47578	0.488	0.784	17_cDC
Tnks	chr8	8.39549e-11	1.71889e-06	-1.1385	0.686	0.892	17_cDC
Ankrd17	chr5	1.61907e-10	3.31489e-06	-1.04029	0.702	0.886	17_cDC
Lnpep	chr17	2.10964e-10	4.31927e-06	-1.10622	0.645	0.868	17_cDC
Atf6	chr1	2.52352e-10	5.16665e-06	-1.03105	0.719	0.916	17_cDC
Trpc4ap	chr2	2.71783e-10	5.56448e-06	-1.06042	0.479	0.796	17_cDC
Mef2c	chr13	2.84254e-10	5.81981e-06	-1.42413	0.62	0.82	17_cDC
Bcl2a1b	chr9	3.58004e-10	7.32977e-06	1.36061	0.851	0.671	17_cDC
Bcl2a1d	chr9	4.47996e-10	9.17228e-06	1.02522	0.926	0.766	17_cDC
Xist	chrX	4.07399e-18	8.34109e-14	-1.41414	0.427	1	18_Progenitor
Uty	chrY	1.7842e-16	3.65298e-12	7.36059	0.409	0	18_Progenitor
Ddx3y	chrY	2.63574e-15	5.39641e-11	6.83496	0.382	0	18_Progenitor
Hist1h3c	NA	1.28558e-13	2.6321e-09	-1.7291	0.509	0.833	18_Progenitor
Ndufb9	chr15	1.1391e-12	2.3322e-08	3.77124	0.596	0.014	19_Progenitor
Ly6d	chr15	1.83868e-12	3.76452e-08	4.97287	0.577	0.014	19_Progenitor
Uty	chrY	3.54316e-12	7.25426e-08	6.06402	0.538	0	19_Progenitor
Ndufb5	chr3	3.59701e-12	7.36451e-08	2.53023	0.692	0.056	19_Progenitor
Brk1	chr6	1.25383e-11	2.56709e-07	3.42659	0.596	0.028	19_Progenitor
Rps20	chr4	1.60015e-11	3.27616e-07	1.23883	1	1	19_Progenitor
Rpl9	chr5	1.60316e-11	3.28231e-07	1.0763	1	1	19_Progenitor
Rps6	chr4	2.79379e-11	5.72001e-07	1.0652	1	0.986	19_Progenitor
Ndufb10	chr17	6.46507e-11	1.32366e-06	3.14975	0.558	0.028	19_Progenitor
Fis1	chr5	7.59059e-11	1.5541e-06	2.83397	0.615	0.056	19_Progenitor
Rpl17	chr18	1.17424e-10	2.40414e-06	1.15754	1	1	19_Progenitor
Rpl29	chr9	1.64237e-10	3.36258e-06	1.15043	1	1	19_Progenitor
H2-T23	chr17	1.78228e-10	3.64903e-06	3.4937	0.538	0.028	19_Progenitor
Sin3b	chr8	2.26313e-10	4.63354e-06	2.34977	0.673	0.085	19_Progenitor
Ubb	chr11	1.31464e-14	2.6916e-10	1.20716	1	0.985	20_Regulatory CD4+ T-cell
Xist	chrX	2.68564e-11	5.49858e-07	-1.45469	0.542	0.985	20_Regulatory CD4+ T-cell
Cirbp	chr10	5.35845e-18	1.09709e-13	5.01743	0.704	0.019	21_Progenitor
Uty	chrY	5.83547e-16	1.19475e-11	7.78039	0.556	0	21_Progenitor
Ddx3y	chrY	7.73728e-14	1.58413e-09	7.52762	0.481	0	21_Progenitor
Ranbp1	chr16	1.2019e-13	2.46077e-09	4.11054	0.593	0.028	21_Progenitor
Nme1	chr11	7.39355e-13	1.51375e-08	3.27259	0.667	0.057	21_Progenitor
Pgls	chr8	2.50199e-12	5.12257e-08	3.03716	0.63	0.047	21_Progenitor
Atp5o	chr16	3.11835e-12	6.38452e-08	3.68924	0.556	0.028	21_Progenitor
Atp5o	chr16	3.11835e-12	6.38452e-08	3.68924	0.556	0.028	21_Progenitor
Lsm4	chr8	1.36928e-11	2.80347e-07	3.02748	0.593	0.047	21_Progenitor
Ndufb5	chr3	4.52337e-11	9.26114e-07	2.89903	0.556	0.038	21_Progenitor
Hilpda	chr6	1.33454e-10	2.73234e-06	2.71	0.704	0.113	21_Progenitor
Rplp0	chr5	2.54709e-10	5.2149e-06	1.47716	1	0.962	21_Progenitor
Selenof	chr3	3.36601e-10	6.89157e-06	3.45846	0.444	0.019	21_Progenitor
Xist	chrX	4.68665e-18	9.59544e-14	-2.24456	0.5	0.989	22_Mast cell
Ddx3y	chrY	6.95554e-12	1.42408e-07	6.79823	0.441	0	22_Mast cell
Uty	chrY	1.81779e-11	3.72175e-07	6.81491	0.426	0	22_Mast cell
Rps2	chr17	2.49727e-10	5.1129e-06	1.11765	1	0.989	22_Mast cell
Xist	chrX	2.49966e-14	5.11781e-10	-2.03889	0.278	0.967	23_Basophil
Ddx3y	chrY	4.19921e-13	8.59746e-09	6.61879	0.611	0	23_Basophil
Rps2	chr17	8.56744e-13	1.7541e-08	1.45488	0.972	0.951	23_Basophil
Uty	chrY	2.12382e-12	4.34831e-08	6.50228	0.583	0	23_Basophil
Rpl29	chr9	1.13797e-11	2.32987e-07	1.04148	1	0.951	23_Basophil
Rpl9	chr5	1.40382e-11	2.87419e-07	1.06213	1	1	23_Basophil
Uty	chrY	5.39814e-13	1.10521e-08	8.7456	0.636	0	24_ILC2
Ddx3y	chrY	4.72167e-12	9.66715e-08	7.6676	0.591	0	24_ILC2
Uty	chrY	4.2917e-12	8.78683e-08	7.84549	0.7	0	25_ILC3
