## Supplementary Table 9 for "IL-22 promotes genesis of small intestinal secretory cells that protect against cholera in mice"

### Sheet: mutant construction
Oligonucleotides	Sequence	Purpose
motB deletion plasmid 5’ flanking region forward primer	CCGCATGCGATATCGAGCTCTCCCCGCACTTTGGCCGATGAAC	construct pCVD442_motB_deletion
motB deletion plasmid 5’ flanking region reverse primer	AGTAGCGGAGCCGACTCCGAAGGTATACCCTTCCTACT	construct pCVD442_motB_deletion
motB deletion plasmid 3’ flanking region forward primer	AGTAGGAAGGGTATACCTTCGGAGTCGGCTCCGCTACT	construct pCVD442_motB_deletion
motB deletion plasmid 3’ flanking region reverse primer	CGGATAACAATTTGTGGAATTCCCCTATTTCTGACAAAATCGCTTGGT	construct pCVD442_motB_deletion
flgD deletion plasmid 5’ flanking region forward primer	CCGCATGCGATATCGAGCTCTCCCCTGTTTGCTTCATCACAAAAAGTC	construct pCVD442_flgD_deletion
flgD deletion plasmid 5’ flanking region reverse primer	CAGTTCTGCTTCCACATTAACCACTCAATCACCTCAAAAACCGTGT	construct pCVD442_flgD_deletion
flgD deletion plasmid 3’ flanking region forward primer	ACACGGTTTTTGAGGTGATTGAGTGGTTAATGTGGAAGCAGAACTG	construct pCVD442_flgD_deletion
flgD deletion plasmid 3’ flanking region reverse primer	CGGATAACAATTTGTGGAATTCCCGATCGCGGCATCGTCC	construct pCVD442_flgD_deletion
fliI deletion plasmid 5’ flanking region forward primer	CCGCATGCGATATCGAGCTCTCCCGCGATGCCACCGATCAAAG	construct pCVD442_fliI_deletion
fliI deletion plasmid 5’ flanking region reverse primer	GCAGCATGTTGACGCACCGGCTACTCTCCCGGAT	construct pCVD442_fliI_deletion
fliI deletion plasmid 3’ flanking region forward primer	ATCCGGGAGAGTAGCCGGTGCGTCAACATGCTGC	construct pCVD442_fliI_deletion
fliI deletion plasmid 3’ flanking region reverse primer	CGGATAACAATTTGTGGAATTCCCCGCTTTCTGAGCGGATTTTATG	construct pCVD442_fliI_deletion

### Sheet: qPCR primers
Primer	Sequence	Purpose
Reg3b forward	ACTCCCTGAAGAATATACCCTCC	Reg3b qPCR
Reg3b reverse	CGCTATTGAGCACAGATACGAG	Reg3b qPCR
Reg3g forward	ATGCTTCCCCGTATAACCATCA	Reg3g qPCR
Reg3g reverse	GGCCATATCTGCATCATACCAG	Reg3g qPCR
Fut2 forward	ACCTCCAGCAACGAATAGTGA	Fut2 qPCR
Fut2 reverse	GCCGATGGAATTGATCGTGAA	Fut2 qPCR
Mgat4c forward	ATGAGATGCTTGCGAAAACGG	Mgat4c qPCR
Mgat4c reverse	TTGGTGTGTCGATGTTTCCCT	Mgat4c qPCR
Fga forward	AGTCTGGACTACAGATACCGAAG	Fga qPCR
Fga reverse	CGTCAATCAACCCTTTCATCCTG	Fga qPCR
Fgb forward	ACGATGAACCGACGGATAGC	Fgb qPCR
Fgb reverse	CCGTAGGACACAACACTCCC	Fgb qPCR
Sult6b2 forward	CCTCGGCATCGACGTGAAT	Sult6b2 qPCR
Sult6b2 reverse	GGTTCCTGTCGGACGTGAG	Sult6b2 qPCR
